# Phase separated ribosome nascent chain complexes paused in translation are capable to continue expression of proteins playing role in genotoxic stress response upon DNA damage

**DOI:** 10.1101/2022.03.16.484567

**Authors:** Orsolya Németh-Szatmári, Ádám Györkei, Dániel Varga, Bálint Barna H. Kovács, Nóra Igaz, Kristóf Német, Nikolett Bagi, Bence Nagy-Mikó, Dóra Balogh, Zsolt Rázga, Miklós Erdélyi, Balázs Papp, Mónika Kiricsi, András Blastyák, Martine A. Collart, Imre M. Boros, Zoltán Villányi

**Affiliations:** Department of Biochemistry and Molecular Biology, University of Szeged, Szeged, Hungary; Synthetic and Systems Biology Unit, Institute of Biochemistry, Biological Research Centre, Szeged, Hungary; Department of Optics and Quantum Electronics, University of Szeged, Szeged, Hungary; Department of Pathology, Faculty of Medicine, University of Szeged, Szeged, Hungary; Institute of Genetics, Biological Research Centre, Szeged, Hungary; Department of Microbiology and Molecular Medicine, Institute of Genetics and Genomics Geneva, Faculty of Medicine, University of Geneva, Switzerland

## Abstract

EDTA- and RNase-resistant ribonucleoprotein complexes of arrested ribosomes with protruding nascent polypeptide chains have recently been described in yeast and human cells. These complexes have been termed assemblysomes, a type of soluble condensates distinct from other known granules. Here, we use bioinformatics to identify additional proteins that likely form assemblysomes during translation. We characterize soluble condensates of the DNA helicase Sgs1, one such identified protein and a key player in the repair of DNA double-strand breaks in yeast. We show that paused ribosome-associated nascent chains of Sgs1 in condensates are able to resume translation upon UV irradiation, consistent with the return of mRNA to the ribosome pool. By extending our studies to human cell lines, we found that EDTA-resistant pellets of ribosomes from the human prostate cancer cell line DU145 are sensitive to treatment with 1,6-hexanediol, which is known to dissolve liquid-liquid phase-separated condensates. In addition, transmission electron microscopy shows that 1,6-hexanediol dissolves ring ribosomal structures from the cytoplasm of radioresistant A549 cells while making the cells more sensitive to X-rays. These results suggest that the stress response is based on a conserved mechanism involving the regulated return of phase-separated paused ribosome-nascent chain complexes to translating ribosomes.
