## Supplementary Table 1. for "Phase separated ribosome nascent chain complexes paused in translation are capable to continue expression of proteins playing role in genotoxic stress response upon DNA damage"

### Sheet: Munka1
Strain	Genotype	Source
BY4741	MATa his3Δ1 leu2Δ0 met15Δ0 ura3Δ0	Euroscarf
L40	MATa ade2 his3 leu2 trp1 LYS::lexAHIS3, URA3::lexALacZ	ATCC® (MYA3332™)
Plasmid	Description	Source
pOP164	CUP1p-Flag3-Rpt1-1-135 nostop-K12-V5	Published: Panasenko et al., 2019 (3)	Yeast marker	Description
Rpt1-RNC	CUP1p-Flag3-Rpt1-1-135 nostop-stall sequence	this work	Ura	From Collart lab
Non-ubi-Rpt1-RNC	CUP1-Flag3-Rpt1-135-6KtoR nostop-K12-V5	this work	Ura	Created on the base of pOP164 by PCR and gap repair between BamHI and XhoI
Sgs1-RNC	CUP1p-Flag3-Sgs1-1-135 nostop-stall sequence	this work	Ura	Created on the basis of pOP160 (Published: Panasenko et al., 2019 (3)) by PCR using Rpt1-5firstKtoR-Forw and gap repair between BamHI and SphI
13HK-TW14-Sgs1-RNC	CUP1p-Flag3-13HK-TW14-Sgs1-1-135 nostop-stall sequence	this work	Ura	Created with NEBbuilder from pOP164 and genomic DNA (see primers below)
Rpb9-Released	CUP1p-Flag3-Rpb9-1-122 stop-stall sequence	this work	Ura	Created with NEBbuilder from pOP164 and genomic DNA (see primers below)
			Ura	Created with NEBbuilder from pOP164 and genomic DNA (see primers below)
Oligos	Sequence	Description
Sgs1/Rpb9 to pop164 Rev Bb	GGATCCcttgtcatcgtcatc	To make Sgs1-RNC and Rpb9-Released
Sgs1/Rpb9 to pop164 Fw Bb	AACAGTCTACTGATGCATGCA	To make Sgs1-RNC and Rpb9-Released
Fw. Sgs1 to pOP164	atgacgatgacaagGGATCCATGGTGACGAAGCCGTCACA	To make Sgs1-RNC
Rev. Sgs1 to pOP164	GCATGCATCAGTAGACTGTTTCGAAAAGTATTGAAATTGTGAGTTTTCGAGC	To make Sgs1-RNC
Fw. Rpb9 to pOP164	atgacgatgacaagGGATCCatgACTACGTTTAGATTTTGTCGTGACTG	to make Rpb9-Released
Rev. Rpb9 to pOP164	GCATGCATCAGTAGACTGTTGATCATGAAAACTGCGTCCTTTTGTTTTT	to make Rpb9-Released
Fw. 13HK-TW14-Sgs1-RNC to Rpt1-RNC Bb	TGGTTAAAGGAAACGGCGAC	To make 13HK-TW14-Sgs1-RNC
Rev. 13HK-TW14-Sgs1-RNC to Rpt1-RNC Bb	cagcctgaaataaagggtggtg	To make 13HK-TW14-Sgs1-RNC
Rev. 13HK-TW14-Sgs1-RNC to Rpt1-RNC	gtcgccgtttcctttaaccaCCAGGTCTcccttcttaagttatgtgacggct	To make 13HK-TW14-Sgs1-RNC
Fw. 13HK-TW14-Sgs1-RNC to Rpt1-RNC	ACTAGTGGATGATTTAATTATTACTTcaccaccctttatttcaggct	To make 13HK-TW14-Sgs1-RNC
Rpt1-5 first KtoR-Forw	CACCATCACCATCACCAT GGATTC ATG CCA CCA AGA GAA GAC TGG GAA AGA TAC AGG GCA CCT TTG GAA GAC GAT GAT AGA AGA CCT GAT GAT GAC AGG ATC GTA CCC	To make Ubiless-Rpt1-RNC
Rev. Sgs1	CACTTTCTTCCTCTGTAGTGACCTCG	For RT-qPCR
Fw. Sgs1	GCAGCAAATCAGGTACAAGGTCC	For RT-qPCR
Rev. Act1	AGAAGCCAAGATAGAACCACCAATCC	For RT-qPCR
Fw. Act1	CCACCATGTTCCCAGGTATTGC	For RT-qPCR
Rev. Rad14	TTTCTCCCTTCTGTGAGCCTTTCC	For RT-qPCR
Fw. Rad14	GTTAGATGTGAAGTGGAAGCCTTTGC	For RT-qPCR
Rev. Rad10	ATAAGGGCTGCATTCTCCTAG	For RT-qPCR
Forv. Rad10	CCTGAACCACTTAAAGAGCAC	For RT-qPCR
TOP3 reverse	TTCTTGCAGGCATTCGTCTTGTG	For RT-qPCR
TOP3 forward	CAGCGCAGAGAAATGGAGCAAG	For RT-qPCR
Rmi1 forward	CTACAAAGTAAGTCGGGCGACG	For RT-qPCR
Rmi1 reverse	TATTGAACACAGTTCCCGGCAG	For RT-qPCR
Rpt1 forward	TTGCATATAACGCGATGTGG	For RT-qPCR
Rpt1 reverse	TTGCATATAACGCGATGTGG	For RT-qPCR
Rpt2 forward	CCCGGTACAGGTAAGACATTGC	For RT-qPCR
Rpt2 reverse	TCCAGCATGGTTCTCTGAATTTCTC	For RT-qPCR
